# Transatlantic spread of highly pathogenic avian influenza H5N1 by wild birds from Europe to North America in 2021

**DOI:** 10.1101/2022.01.13.476155

**Authors:** V. Caliendo, N. S. Lewis, A. Pohlmann, S.R. Baillie, A.C. Banyard, M. Beer, I.H. Brown, R.A.M. Fouchier, R.D.E. Hansen, T.K. Lameris, A.S. Lang, S. Laurendeau, O. Lung, G. Robertson, H. van der Jeugd, T.N. Alkie, K. Thorup, M.L. van Toor, J. Waldenström, C. Yason, T. Kuiken, Y. Berhane

**Affiliations:** Department of Viroscience, Erasmus University Medical Center; Rotterdam, the Netherlands; Department of Pathobiology and Population Sciences, Royal Veterinary College; Hatfield, United Kingdom; Institute of Diagnostic Virology, Friedrich-Loeffler-Institut; Greifswald - Insel Riems, Germany; Animal and Plant Health Agency; Addlestone, United Kingdom; Vogeltrekstation - Dutch Centre for Avian Migration and Demography NIOO-KNAW; Wageningen, The Netherlands; Department of Biology, Memorial University of Newfoundland; St. John’s, Canada; Canadian Food Inspection Agency; Winnipeg, Canada; Environment and Climate Change Canada; Mount Pearl, Canada; Linnaeus University; Kalmar, Sweden; Atlantic Veterinary College, University of Prince Edward Island; Charlottetown, Canada; British Trust for Ornithology; Norfolk, United Kingdom; Natural History Museum of Denmark, University of Copenhagen; Copenhagen, Denmark; Center for Macroecology, Evolution and Climate, Globe Institute, University of Copenhagen; Copenhagen, Denmark; Department of Coastal Systems, Royal Netherlands Institute for Sea Research; Den Burg, the Netherlands; European Union for Bird Ringing c/o British Trust for Ornithology; Norfolk, United Kingdom

## Abstract

Highly pathogenic avian influenza (HPAI) viruses of the A/Goose/Guangdong/1/1996 lineage (GsGd), which threaten the health of poultry, wildlife and humans, are spreading across Asia, Europe and Africa, but are currently absent from Oceania and the Americas. In December 2021, H5N1 HPAI viruses were detected in poultry and a free-living gull in St. John’s, Newfoundland and Labrador, Canada. Phylogenetic analysis showed that these viruses were most closely related to HPAI GsGd viruses circulating in northwestern Europe in spring 2021. Analysis of wild bird migration suggested that these viruses may have been carried across the Atlantic via Iceland, Greenland/Arctic or pelagic routes. The here documented incursion of HPAI GsGd viruses into North America raises concern for further virus spread across the Americas by wild bird migration.

**One-Sentence Summary:** Detection of H5N1 highly pathogenic avian influenza in Canada raises concern for spread in the Americas by migratory birds.
