## Supplementary table 2 for "Transatlantic spread of highly pathogenic avian influenza H5N1 by wild birds from Europe to North America in 2021"

### Sheet: Sheet1
Names		Wintering, staging and breeding grounds			Population size	Numbers observed in Newfoundland		Ring recoveries				Timing of migration		References
								W. Europe to	W. Europe to	Iceland, Svalbard,Greenland	W.Europe, Icel..,Svalb.,Greenl.,
Common name	scientific name	wintering grounds	staging site	breeding grounds	population size breeding / passing through Iceland	Annually observed in Newfoundland between September - December 2011 - 2021, with average number and numbers observed in 2021 (Ebird 2022)	Likely origin birds wintering Newfoundland	Iceland, Svalbard, Greenland	Canada, USA	to Canada, USA	to Newfoundland	timing of spring migration (month number)*	timing of fall migration (month number) *	reference population size	reference origin Newfoundland birds	reference migration timing
Whooper Swan	Cygnus cygnus	Scotland		Iceland	43250	-		1347	0	0	0	3/4	9/10	(35) Brides et al. 2021 Wildfowl		(31, 42) Billerman et al. 2020, Stirneman et al. 2012
Greylag Goose	Anser anser	Scotland		Iceland	95400	-		253	0	0	0	4	10	(32) Fox & Leafloor 2018		(47) Swan et al. 2005
Pink-footed Goose	Anser brachyrhynchus	Scotland, North England	Iceland	Iceland, East Greenland	540000	1 observed in 2012 and 2020-2021, 4 in 2021	East Greenland	5112	0	0	0	4	10	(32) Fox & Leafloor 2018	(32) Fox & Leafloor 2018	(31) Billerman et al. 2020
Greater White-fronted Goose	Anser albifrons flavirostris	Ireland	Iceland	West Greenland	18800	1 in 2016	West Greenland	1319	2	8	0	4/5	9/10	(32) Fox & Leafloor 2018	(32) Fox & Leafloor 2018	(31) Billerman et al. 2020
↘ breeding ground overlap with Canada Goose	Branta canadensis interior	Atlantic Canada, New England, Long Island		West Greenland, Newfoundland		2,783 (3,579)	West Greenland, Newfoundland					?	9/10	(32) Fox & Leafloor 2018	(32, 36) Fox & Leafloor 2018, Fox et al. 2012	(31) Billerman et al. 2020
Barnacle Goose	Branta leucopsis	UK / Ireland	Iceland	East Greenland	80700	2 shot in 2021, no earlier records	East Greenland	+++	3	0	1	4/5	9/10	(32) Fox & Leafloor 2018	(32) Fox & Leafloor 2018	(31) Billerman et al. 2020
Light-bellied Brent Goose	Branta bernicla hrota	Ireland	Iceland	East Canadian Arctic	32000	1 in 2012, 1 in 2016	East Canadian Arctic	87	37	58	0	4/5	9	(32) Fox & Leafloor 2018	(32) Fox & Leafloor 2018	(31) Billerman et al. 2020
↘ breeding ground overlap with Greater Snow Goose	Anser caerulescens atlanticus	East coast United States		East Canadian Arctic		3 records in the past 10 years	East Canadian Arctic					4/5	9	(32) Fox & Leafloor 2018	(32) Fox & Leafloor 2018	(31) Billerman et al. 2020
Common Eider	Somateria mollissima	Iceland		Iceland	850000	1,654 (2,807) *	Newfoundland, Labrador, East Canadian Arctic	40	0	147	0			(33) Icelandic Institute of Natural History, 2021	(31, 37) Billerman et al. 2020, Mosbech et al. 2006
Eurasian Wigeon	Mareca penelope	United Kingdom		Iceland	4,000 - 6,000	25 (22)	Iceland	78	0	11	5	3/4	9/10	(33) Icelandic Institute of Natural History, 2021	(31) Billerman et al. 2020	(31) Billerman et al. 2020
Eurasian Teal	Anas crecca crecca	UK / Europe		Iceland	3,000 - 5,000	3-4 (6)	Iceland	48	4	3	1	3/4	10/11	(33) Icelandic Institute of Natural History, 2021	(31) Billerman et al. 2020	(31) Billerman et al. 2020
Northern Pintail	Anas acuta	United Kingdom		Iceland	500	218 (337)	Eastern North America	15	2	1	0	3	9/10	(33) Icelandic Institute of Natural History, 2021	(31) Billerman et al. 2020	(31) Billerman et al. 2020
Tufted Duck	Aythya fuligula	Netherlands / Newfoundland		Iceland	8,000 - 12,000	95 (86)	Iceland	0	0	0	0	3/4	10	(33) Icelandic Institute of Natural History, 2021	(31) Billerman et al. 2020	(31) Billerman et al. 2020
Great Skua	Stercorarius skua	Newfoundland		Iceland	5400	10 records in past 10 years	Iceland	181	5	13	13	?	?	(33) Icelandic Institute of Natural History, 2021	(38) Magnusdottir et al. 2012
European Herring Gull	Larus argentatus argenteus	Iceland		Iceland	5,000 - 10,000	4 records in 2018-2019	Iceland	9	0	1	1	3	10/11	(33) Icelandic Institute of Natural History, 2021	(31) Billerman et al. 2020	(31) Billerman et al. 2020
Greater Black-backed Gull	Larus marinus	Iceland		Iceland	6,000 - 8,000	5,030 (6,713)	Labrador, Newfoundland	18	1	0	0	3	10?	(33) Icelandic Institute of Natural History, 2021	(31) Billerman et al. 2020	(31) Billerman et al. 2020
Lesser Black-backed Gull	Larus fuscus	UK / Europe / North Africa / Newfoundland		Iceland	50000	34 (28)	Iceland, Greenland	721	0	0	0	2-4	9/10	(33) Icelandic Institute of Natural History, 2021	(31, 39) Billerman et al. 2020, Boertman 2008	(43) Hallgrimsson et al. 2012
Black-headed Gull	Chroicocephalus ridibundus	UK / Newfoundland		Iceland	25,000 - 30,000	103 (97)	Iceland, Greenland, Newfoundland	16	0	10	9	3/4	9	(33) Icelandic Institute of Natural History, 2021; Malling Olsen, K. and Larsson, H. (2003). Gulls of Europe, Asia and North America. Christopher Helm, London.	(31, 40) Billerman et al. 2020, Robertson et al. 2002	(31) Billerman et al. 2020
Black-legged Kittiwake	Rissa tridactyla	South Greenland / Newfoundland		Iceland	580000	2,713 (2,113) *	Labrador, Newfoundland, Iceland, Greenland, North-Western Europe	+++	106	31	102	2/3	9	(33) Icelandic Institute of Natural History, 2021; Malling Olsen, K. and Larsson, H. (2003). Gulls of Europe, Asia and North America. Christopher Helm, London.	(31, 41) Billerman et al. 2020, Fauchald et al. 2019	(31) Billerman et al. 2020
Common Ringed Plover	Charadrius hiaticula	Europe / North Africa	Iceland	Iceland	240000	10 records in past 10 years	Greenland, Iceland	+	4	0	0			(34) van Roomen et al. 2018	(31) Billerman et al. 2020
Ruddy Turnstone	Arenaria interpres	Europe / North Africa	Iceland	East Canadian Arctic / Greenland	100,000 - 200,000	210 (542)	East Canadian Arctic	130	41	5	0	5	8/9	(34) van Roomen et al. 2018	(31) Billerman et al. 2020	(31) Billerman et al. 2020
Red Knot	Calidris canutus islandica	UK / Europe	Iceland	East Canadian Arctic / Greenland	500,000 - 565,000	138 (236) (C.c. rufa)	East Canadian Arctic (C.c. rufa)	778	32	1	0	5	8/9	(34) van Roomen et al. 2018	(31) Billerman et al. 2020	(31) Billerman et al. 2020
Purple Sandpiper	Calidris maritima	UK / Europe / Newfoundland	Iceland	Iceland, Greenland	50,000 - 100,000	285 (73)	East Canadian Arctic	++	0	2	1	5	8-11	(34) van Roomen et al. 2018	(31) Billerman et al. 2020	(31) Billerman et al. 2020
Common Guillemot	Uria aalge	Around Iceland		Iceland	693000	310 (128) *	Labrador, Newfoundland	+++	0	750	0	2	?	(33) Icelandic Institute of Natural History, 2021	(31, 41) Billerman et al. 2020, Fauchald et al. 2019	(44) Merkel et al. 2019
Brunnich's Guillemot	Uria lomvia	South Greenland / Newfoundland		Iceland	327000	38-39 (30) *	East Canadian Arctic, Labrador, Newfoundland, Iceland, Greenland	2	2	573	15	3/4	9	(33) Icelandic Institute of Natural History, 2021	(31, 41) Billerman et al. 2020, Fauchald et al. 2019	(31) Billerman et al. 2020
Atlantic Puffin	Fratercula arctica	South Greenland / Newfoundland		Iceland	2000000	907 (274) *	Labrador, Newfoundland, Iceland	74	4	47	50	3/4	9/10	(33) Icelandic Institute of Natural History, 2021	(31, 41) Billerman et al. 2020, Fauchald et al. 2019	(31) Billerman et al. 2020
* Population size of Great Skua was estimated in 1984/1985 and not updated since (38).
** Observed numbers at the Newfoundland coast underestimate the total number of birds at sea around Newfoundland, which probably range in the 10.000 - 100.000s (Canadian Wildlide Service Waterfowl Committee 2020, Fifield et al. 2009)
+: exact number not known, 1-100
+++: exact number not known, 100-1000
